# A pathogen effector FOLD diversified in symbiotic fungi

**DOI:** 10.1101/2022.12.16.520752

**Authors:** Albin Teulet, Clement Quan, Edouard Evangelisti, Alan Wanke, Weibing Yang, Sebastian Schornack

## Abstract

Pathogenic fungi use secreted effector proteins to suppress immunity and support their infection, but effectors have also been reported from fungi that engage in nutritional symbioses with plants. Sequence based effector comparisons between pathogens and symbiotic arbuscular mycorrhizal (AM) fungi are hampered by the huge diversity of effector sequences even within closely related microbes.

Here we used a systematic protein structure modelling approach to classify the secretome of the AM fungus *Rhizophagus irregularis*. We identified secreted proteins with high structural similarity to *Fusarium oxysporum* f. sp. *lycopersici* dual domain (FOLD) effectors, which occur in low numbers in fungal pathogen genomes. Contrastingly, genes encoding FOLD proteins from AM fungi (MycFOLDs) are found in enlarged and diversified gene families.

Our structure-model comparison suggests that MycFOLDs are similar to carbohydrate binding motifs. Different MycFOLD genes are expressed during colonisation of different hosts and *MycFOLD-17* transcripts accumulate in plant intracellular arbuscules.

The exclusive presence of MycFOLDs across unrelated plant-colonising fungi, their inducible expression, lineage specific sequence diversification, and transcripts in arbuscules support the hypothesis that FOLD proteins act as effectors during plant colonisation by symbiotic and pathogenic fungi.
