## Supplementary material for "A pathogen effector FOLD diversified in symbiotic fungi": Dataset 5

### Sheet: Dataset 5
Dataset 5 - DALI-lite database matches of FOLD N- and C-terminal domains.
Five best templates identified for the N- and C- terminal of the 17 MycFOLDs, FoSix6 and FoAVR3 effectors present in the Protein Data Bank.
Protein ID	Protein name	MycFOLDs N-terminal domain										MycFOLDs C-terminal domain
		1		2		3		4		5		1		2		3		4		5
		Chain	Description	Chain	Description	Chain	Description	Chain	Description	Chain	Description	Chain	Description	Chain	Description	Chain	Description	Chain	Description	Chain	Description
RhiirFUN_023679	MycFOLD-1	2mfk-A	BLO 1 12	6bn0-A	RACE-SPECIFIC ELICITOR A4	4zce-A	DUST MITE ALLERGEN	4h5j-B	GUANINE NUCLEOTIDE-EXCHANGE FACTOR SEC12	3u1w-C	HYPOTHETICAL PERIPLASMIC PROTEIN	7rrm-C	TRANSMEMBRANE EMP24 DOMAIN-CONTAINING PROTEIN 1	3afg-A	SUBTILISIN-LIKE SERINE PROTEASE	3afg-B	SUBTILISIN-LIKE SERINE PROTEASE	7rrm-B	TRANSMEMBRANE EMP24 DOMAIN-CONTAINING PROTEIN 1	7rrm-A	TRANSMEMBRANE EMP24 DOMAIN-CONTAINING PROTEIN 1
RhiirFUN_023549	MycFOLD-2	2mfk-A	BLO 1 12	4zce-A	DUST MITE ALLERGEN	6bn0-A	RACE-SPECIFIC ELICITOR A4	6jcy-C	DNA-DIRECTED RNA POLYMERASE SUBUNIT ALPHA	4h5j-B	GUANINE NUCLEOTIDE-EXCHANGE FACTOR SEC12	7rrm-C	TRANSMEMBRANE EMP24 DOMAIN-CONTAINING PROTEIN 1	7rrm-B	TRANSMEMBRANE EMP24 DOMAIN-CONTAINING PROTEIN 1	7rrm-A	TRANSMEMBRANE EMP24 DOMAIN-CONTAINING PROTEIN 1	6g44-C	PUTATIVE MAJOR CAPSID PROTEIN	6g45-C	PUTATIVE MAJOR CAPSID PROTEIN
RhiirFUN_023548	MycFOLD-3	2mfk-A	BLO 1 12	4zce-A	DUST MITE ALLERGEN	6bn0-A	RACE-SPECIFIC ELICITOR A4	4h5j-B	GUANINE NUCLEOTIDE-EXCHANGE FACTOR SEC12	6jcy-C	DNA-DIRECTED RNA POLYMERASE SUBUNIT ALPHA	7rrm-C	TRANSMEMBRANE EMP24 DOMAIN-CONTAINING PROTEIN 1	7rrm-B	TRANSMEMBRANE EMP24 DOMAIN-CONTAINING PROTEIN 1	7rrm-A	TRANSMEMBRANE EMP24 DOMAIN-CONTAINING PROTEIN 1	5azw-A	TRANSMEMBRANE EMP24 DOMAIN-CONTAINING PROTEIN 2	6ia5-A	PHAGE-LIKE ELEMENT PBSX PROTEIN XEPA
RhiirFUN_023547	MycFOLD-4	2mfk-A	BLO 1 12	4zce-A	DUST MITE ALLERGEN	6bn0-A	RACE-SPECIFIC ELICITOR A4	4h5j-B	GUANINE NUCLEOTIDE-EXCHANGE FACTOR SEC12	6so0-A	CHITOTRIOSIDASE-1	7rrm-C	TRANSMEMBRANE EMP24 DOMAIN-CONTAINING PROTEIN 1	7rrm-B	TRANSMEMBRANE EMP24 DOMAIN-CONTAINING PROTEIN 1	7rrm-A	TRANSMEMBRANE EMP24 DOMAIN-CONTAINING PROTEIN 1	5gu5-A	TRANSMEMBRANE EMP24 DOMAIN-CONTAINING PROTEIN 5	3afg-B	SUBTILISIN-LIKE SERINE PROTEASE
RhiirFUN_023546	MycFOLD-5	4zce-A	DUST MITE ALLERGEN	2mfk-A	BLO 1 12	6bn0-A	RACE-SPECIFIC ELICITOR A4	4h5j-B	GUANINE NUCLEOTIDE-EXCHANGE FACTOR SEC12	3s5m-A	FALCILYSIN	7rrm-C	TRANSMEMBRANE EMP24 DOMAIN-CONTAINING PROTEIN 1	7rrm-B	TRANSMEMBRANE EMP24 DOMAIN-CONTAINING PROTEIN 1	7rrm-A	TRANSMEMBRANE EMP24 DOMAIN-CONTAINING PROTEIN 1	6i56-A	TRANSMEMBRANE EMP24 DOMAIN-CONTAINING PROTEIN 5	6ia5-A	TRANSMEMBRANE EMP24 DOMAIN-CONTAINING PROTEIN 5
RhiirFUN_023540	MycFOLD-6	2mfk-A	BLO 1 12	4zce-A	DUST MITE ALLERGEN	6bn0-A	RACE-SPECIFIC ELICITOR A4	6jcy-C	DNA-DIRECTED RNA POLYMERASE SUBUNIT ALPHA	4h5j-B	GUANINE NUCLEOTIDE-EXCHANGE FACTOR SEC12	7rrm-C	TRANSMEMBRANE EMP24 DOMAIN-CONTAINING PROTEIN 1	7rrm-B	TRANSMEMBRANE EMP24 DOMAIN-CONTAINING PROTEIN 1	7rrm-A	TRANSMEMBRANE EMP24 DOMAIN-CONTAINING PROTEIN 1	6g44-C	PUTATIVE MAJOR CAPSID PROTEIN	6g44-B	PUTATIVE MAJOR CAPSID PROTEIN
RhiirFUN_023538	MycFOLD-7	2mfk-A	BLO 1 12	4zce-A	DUST MITE ALLERGEN	6bn0-A	RACE-SPECIFIC ELICITOR A4	6so0-A	CHITOTRIOSIDASE-1	6vyc-A	WD REPEAT-CONTAINING PROTEIN 91	7rrm-C	TRANSMEMBRANE EMP24 DOMAIN-CONTAINING PROTEIN 1	7rrm-B	TRANSMEMBRANE EMP24 DOMAIN-CONTAINING PROTEIN 1	7rrm-A	TRANSMEMBRANE EMP24 DOMAIN-CONTAINING PROTEIN 1	6g44-C	PUTATIVE MAJOR CAPSID PROTEIN	6g44-B	PUTATIVE MAJOR CAPSID PROTEIN
RhiirFUN_023533	MycFOLD-8	2mfk-A	BLO 1 12	4zce-A	DUST MITE ALLERGEN	6jcy-C	DNA-DIRECTED RNA POLYMERASE SUBUNIT ALPHA	6bn0-A	RACE-SPECIFIC ELICITOR A4	6so0-A	CHITOTRIOSIDASE-1	6wpx-B	BLEST2	3afg-B	SUBTILISIN-LIKE SERINE PROTEASE	4qxl-A	FLAGELLAR PROTEIN FLHE	6i56-A	TRANSMEMBRANE EMP24 DOMAIN-CONTAINING PROTEIN 5	4knc-B	ALGINATE BIOSYNTHESIS PROTEIN ALGX
RhiirFUN_023532	MycFOLD-9	2mfk-A	BLO 1 12	4zce-A	DUST MITE ALLERGEN	6bn0-A	RACE-SPECIFIC ELICITOR A4	6vyc-A	WD REPEAT-CONTAINING PROTEIN 91	4h5j-B	GUANINE NUCLEOTIDE-EXCHANGE FACTOR SEC12	7rrm-C	TRANSMEMBRANE EMP24 DOMAIN-CONTAINING PROTEIN 1	7rrm-B	TRANSMEMBRANE EMP24 DOMAIN-CONTAINING PROTEIN 1	7rrm-A	TRANSMEMBRANE EMP24 DOMAIN-CONTAINING PROTEIN 1	3afg-B	SUBTILISIN-LIKE SERINE PROTEASE	3afg-A	SUBTILISIN-LIKE SERINE PROTEASE
RhiirFUN_023531	MycFOLD-10	2mfk-A	BLO 1 12	6bn0-A	RACE-SPECIFIC ELICITOR A4	4zce-A	DUST MITE ALLERGEN	7jrl-A	F5/8 TYPE C DOMAIN PROTEIN	6so0-A	CHITOTRIOSIDASE-1	6i56-A	PHAGE-LIKE ELEMENT PBSX PROTEIN XEPA	5azx-A	TRANSMEMBRANE EMP24 DOMAIN-CONTAINING PROTEIN 2	1qxp-B	MU-LIKE CALPAIN	6a48-A	REELIN	6s44-A	CAPSID PROTEIN
RhiirFUN_023400	MycFOLD-11	2mfk-A	BLO 1 12	6bn0-A	RACE-SPECIFIC ELICITOR A4	4zce-A	DUST MITE ALLERGEN	3s5m-A	FALCILYSIN	4h5j-B	GUANINE NUCLEOTIDE-EXCHANGE FACTOR SEC12	7rrm-C	TRANSMEMBRANE EMP24 DOMAIN-CONTAINING PROTEIN 1	7rrm-B	TRANSMEMBRANE EMP24 DOMAIN-CONTAINING PROTEIN 1	7rrm-A	TRANSMEMBRANE EMP24 DOMAIN-CONTAINING PROTEIN 1	3afg-A	SUBTILISIN-LIKE SERINE PROTEASE	3afg-B	SUBTILISIN-LIKE SERINE PROTEASE
RhiirFUN_017017	MycFOLD-12	6vyc-A	WD REPEAT-CONTAINING PROTEIN 91	4h5j-B	GUANINE NUCLEOTIDE-EXCHANGE FACTOR SEC12	4zce-A	DUST MITE ALLERGEN	2mfk-A	BLO 1 12	6bn0-A	RACE-SPECIFIC ELICITOR A4	6g44-C	PUTATIVE MAJOR CAPSID PROTEIN	6bef-B	SCAFFOLD PROTEIN D13	6g45-C	PUTATIVE MAJOR CAPSID PROTEIN	3afg-A	SUBTILISIN-LIKE SERINE PROTEASE	6bee-B	SCAFFOLD PROTEIN D13
RhiirFUN_016088	MycFOLD-13	2mfk-A	BLO 1 12	6bn0-A	RACE-SPECIFIC ELICITOR A4	4h5j-B	GUANINE NUCLEOTIDE-EXCHANGE FACTOR SEC12	4zce-A	DUST MITE ALLERGEN	6jcy-C	DNA-DIRECTED RNA POLYMERASE SUBUNIT ALPHA	7rrm-C	TRANSMEMBRANE EMP24 DOMAIN-CONTAINING PROTEIN 1	7rrm-B	TRANSMEMBRANE EMP24 DOMAIN-CONTAINING PROTEIN 1	7rrm-A	TRANSMEMBRANE EMP24 DOMAIN-CONTAINING PROTEIN 1	3afg-B	SUBTILISIN-LIKE SERINE PROTEASE	3afg-A	SUBTILISIN-LIKE SERINE PROTEASE
RhiirFUN_012837	MycFOLD-14	2mfk-A	BLO 1 12	4zce-A	DUST MITE ALLERGEN	6vyc-A	WD REPEAT-CONTAINING PROTEIN 91	6bn0-A	RACE-SPECIFIC ELICITOR A4	3s5m-A	FALCILYSIN	3afg-A	SUBTILISIN-LIKE SERINE PROTEASE	6i56-D	OLECULE: PHAGE-LIKE ELEMENT PBSX PROTEIN XEPA	6i56-C	OLECULE: PHAGE-LIKE ELEMENT PBSX PROTEIN XEPA	6i56-B	TRANSMEMBRANE EMP24 DOMAIN-CONTAINING PROTEIN 5	6i56-A	TRANSMEMBRANE EMP24 DOMAIN-CONTAINING PROTEIN 5
RhiirFUN_006264	MycFOLD-15	2mfk-A	BLO 1 12	4zce-A	DUST MITE ALLERGEN	6bn0-A	RACE-SPECIFIC ELICITOR A4	6jcy-C	DNA-DIRECTED RNA POLYMERASE SUBUNIT ALPHA	3s5m-A	FALCILYSIN	3afg-B	SUBTILISIN-LIKE SERINE PROTEASE	3afg-A	SUBTILISIN-LIKE SERINE PROTEASE	1df0-A	M-CALPAIN	1u5i-A	CALPAIN 2, LARGE [CATALYTIC] SUBUNIT PRECURSOR	2qfe-A	CALPAIN-7
RhiirFUN_006262	MycFOLD-16	2mfk-A	BLO 1 12	4zce-A	DUST MITE ALLERGEN	6bn0-A	RACE-SPECIFIC ELICITOR A4	6vyc-A	WD REPEAT-CONTAINING PROTEIN 91	6so0-A	CHITOTRIOSIDASE-1	5azw-A	TRANSMEMBRANE EMP24 DOMAIN-CONTAINING PROTEIN 2	3afg-B	SUBTILISIN-LIKE SERINE PROTEASE	5azx-A	RANSMEMBRANE EMP24 DOMAIN-CONTAINING PROTEIN 10	3afg-A	SUBTILISIN-LIKE SERINE PROTEASE	6g44-C	PUTATIVE MAJOR CAPSID PROTEIN
RhiirFUN_004183	MycFOLD-17	2mfk-A	BLO 1 12	6so0-A	CHITOTRIOSIDASE-1	4zce-A	DUST MITE ALLERGEN	6bn0-A	RACE-SPECIFIC ELICITOR A4	3ulb-A	TARGET OF RAPAMYCIN COMPLEX 2 SUBUNIT AVO1	7rrm-C	TRANSMEMBRANE EMP24 DOMAIN-CONTAINING PROTEIN 1	7rrm-B	TRANSMEMBRANE EMP24 DOMAIN-CONTAINING PROTEIN 1	7rrm-A	TRANSMEMBRANE EMP24 DOMAIN-CONTAINING PROTEIN 1	3afg-B	SUBTILISIN-LIKE SERINE PROTEASE	3afg-A	SUBTILISIN-LIKE SERINE PROTEASE
FOXG_14246	FoSix6	6bn0-A	RACE-SPECIFIC ELICITOR A4	2mfk-A	BLO 1 12	4zce-A	DUST MITE ALLERGEN	3s5m-A	FALCILYSIN	4a9v-A	PHOX	3afg-B	SUBTILISIN-LIKE SERINE PROTEASE	3afg-A	SUBTILISIN-LIKE SERINE PROTEASE	7rrm-B	TRANSMEMBRANE EMP24 DOMAIN-CONTAINING PROTEIN 1	5azx-A	TRANSMEMBRANE EMP24 DOMAIN-CONTAINING PROTEIN 10	7rrm-C	TRANSMEMBRANE EMP24 DOMAIN-CONTAINING PROTEIN 1
FOXG_16418	FoAvr3	4gl6-B	HYPOTHETICAL PROTEIN	1wnh-A	LATEXIN	4zce-A	DUST MITE ALLERGEN	6i1m-A	CYSTATIN	5o63-B	RESTRICTION ENDONUCLEASE UBALAI	7rrm-B	TRANSMEMBRANE EMP24 DOMAIN-CONTAINING PROTEIN 1	7rrm-A	TRANSMEMBRANE EMP24 DOMAIN-CONTAINING PROTEIN 1	5lvc-a	VP1	5azw-A	TRANSMEMBRANE EMP24 DOMAIN-CONTAINING PROTEIN 2	5gu5-A	TRANSMEMBRANE EMP24 DOMAIN-CONTAINING PROTEIN 5
